# Systematic Dissection of Sequence Features Affecting the Binding Specificity of a Pioneer Factor Reveals Binding Synergy Between FOXA1 and AP-1

**DOI:** 10.1101/2023.11.08.566246

**Authors:** Cheng Xu, Holly Kleinschmidt, Jianyu Yang, Erik Leith, Jenna Johnson, Song Tan, Shaun Mahony, Lu Bai

## Abstract

Despite the unique ability of pioneer transcription factors (PFs) to target nucleosomal sites in closed chromatin, they only bind a small fraction of their genomic motifs. The underlying mechanism of this selectivity is not well understood. Here, we design a high-throughput assay called ChIP-ISO to systematically dissect sequence features affecting the binding specificity of a classic PF, FOXA1. Combining ChIP-ISO with *in vitro* and neural network analyses, we find that 1) FOXA1 binding is strongly affected by co-binding TFs AP-1 and CEBPB, 2) FOXA1 and AP-1 show binding cooperativity *in vitro*, 3) FOXA1’s binding is determined more by local sequences than chromatin context, including eu-/heterochromatin, and 4) AP-1 is partially responsible for differential binding of FOXA1 in different cell types. Our study presents a framework for elucidating genetic rules underlying PF binding specificity and reveals a mechanism for context-specific regulation of its binding.
