## Supplementary material for "Systematic Dissection of Sequence Features Affecting the Binding Specificity of a Pioneer Factor Reveals Binding Synergy Between FOXA1 and AP-1": Table S2

### Sheet: Sheet1
Protein	Experiment Type	Dataset Types Used	Cell Type	Database Source	Experiment ID	Publication
Abf1	ChIP-exo	chexmix_filtered_peaks (BED)	budding yeast	yeastepigenome.org	19442	https://www.nature.com/articles/s41586-021-03314-8
Reb1	ChIP-exo	chexmix_filtered_peaks (BED)	budding yeast	yeastepigenome.org	12467	https://www.nature.com/articles/s41586-021-03314-8
ARNT	ChIP-seq	IDR thresholded peaks (BED)	HepG2	ENCODE	ENCSR029IBC
ARNTL	ChIP-seq	IDR thresholded peaks (BED)	HepG2	ENCODE	ENCSR794LVK
ATF1	ChIP-seq	IDR thresholded peaks (BED)	HepG2	ENCODE	ENCSR253OON
ATF2	ChIP-seq	IDR thresholded peaks (BED)	HepG2	ENCODE	ENCSR047BUZ
ATF3	ChIP-seq	IDR thresholded peaks (BED), fold change over control and signal p-value (bigWig)	A549	ENCODE	ENCSR000BPS
ATF3	ChIP-seq	IDR thresholded peaks (BED)	HepG2	ENCODE	ENCSR000BKE
ATF7	ChIP-seq	IDR thresholded peaks (BED)	HepG2	ENCODE	ENCSR545FXC
ATF7	ChIP-seq	IDR thresholded peaks (BED)	MCF-7	ENCODE	ENCSR866QPZ
BHLHE40	ChIP-seq	IDR thresholded peaks (BED)	A549	ENCODE	ENCSR000DYJ
BHLHE40	ChIP-seq	IDR thresholded peaks (BED)	HepG2	ENCODE	ENCSR000BID
CEBPA	ChIP-seq	IDR thresholded peaks (BED)	HepG2	ENCODE	ENCSR142IGM
CEBPB	ChIP-seq	IDR thresholded peaks (BED), fold change over control and signal p-value (bigWig)	A549	ENCODE	ENCSR000BUB
CEBPB	ChIP-seq	IDR thresholded peaks (BED)	HepG2	ENCODE	ENCSR000BQI
CEBPB	ChIP-seq	IDR thresholded peaks (BED)	MCF-7	ENCODE	ENCSR000BSR
CEBPD	ChIP-seq	IDR thresholded peaks (BED)	HepG2	ENCODE	ENCSR520MCD
CEBPG	ChIP-seq	IDR thresholded peaks (BED)	HepG2	ENCODE	ENCSR639IIZ
CEBPG	ChIP-seq	IDR thresholded peaks (BED)	MCF-7	ENCODE	ENCSR094ZCF
CLOCK	ChIP-seq	IDR thresholded peaks (BED)	MCF-7	ENCODE	ENCSR934JDG
CREB1	ChIP-seq	IDR thresholded peaks (BED), fold change over control and signal p-value (bigWig)	A549	ENCODE	ENCSR000BRA
CREB1	ChIP-seq	IDR thresholded peaks (BED)	HepG2	ENCODE	ENCSR000BVL
CREB1	ChIP-seq	IDR thresholded peaks (BED)	MCF-7	ENCODE	ENCSR620DUQ
CREB3	ChIP-seq	IDR thresholded peaks (BED)	HepG2	ENCODE	ENCSR855XFL
CREM	ChIP-seq	IDR thresholded peaks (BED)	HepG2	ENCODE	ENCSR903ELW
CTCF	ChIP-seq	IDR thresholded peaks (BED), fold change over control and signal p-value (bigWig)	A549	ENCODE	ENCSR000AUF
CTCF	ChIP-seq	IDR thresholded peaks (BED)	HepG2	ENCODE	ENCSR903ELW
CTCF	ChIP-seq	IDR thresholded peaks (BED)	MCF-7	ENCODE	ENCSR000AHD
E2F4	ChIP-seq	IDR thresholded peaks (BED)	MCF-7	ENCODE	ENCSR505NMN
E2F6	ChIP-seq	IDR thresholded peaks (BED)	A549	ENCODE	ENCSR000BTC
E2F8	ChIP-seq	IDR thresholded peaks (BED)	MCF-7	ENCODE	ENCSR897ZXU
EGR1	ChIP-seq	IDR thresholded peaks (BED)	HepG2	ENCODE	ENCSR026GSW
EGR1	ChIP-seq	IDR thresholded peaks (BED)	MCF-7	ENCODE	ENCSR000BUX
ELF1	ChIP-seq	IDR thresholded peaks (BED)	A549	ENCODE	ENCSR000BPT
ELF1	ChIP-seq	IDR thresholded peaks (BED)	HepG2	ENCODE	ENCSR000BMZ
ELF1	ChIP-seq	IDR thresholded peaks (BED)	MCF-7	ENCODE	ENCSR000BSS
ELF3	ChIP-seq	IDR thresholded peaks (BED)	HepG2	ENCODE	ENCSR770AOR
ELF4	ChIP-seq	IDR thresholded peaks (BED)	HepG2	ENCODE	ENCSR980HGI
ELK1	ChIP-seq	IDR thresholded peaks (BED)	A549	ENCODE	ENCSR623KNM
ELK1	ChIP-seq	IDR thresholded peaks (BED)	HepG2	ENCODE	ENCSR717QSS
ELK4	ChIP-seq	IDR thresholded peaks (BED)	HepG2	ENCODE	ENCSR513YMV
ERF	ChIP-seq	IDR thresholded peaks (BED)	HepG2	ENCODE	ENCSR159DQO
ESF1	ChIP-seq	IDR thresholded peaks (BED)	A549	ENCODE	ENCSR000BJB
ESR1	ChIP-seq	IDR thresholded peaks (BED)	MCF-7	ENCODE	ENCSR463GOT
ESRRA	ChIP-seq	IDR thresholded peaks (BED), fold change over control and signal p-value (bigWig)	A549	ENCODE	ENCSR473SUA
ESRRA	ChIP-seq	IDR thresholded peaks (BED)	HepG2	ENCODE	ENCSR267NVP
ESRRA	ChIP-seq	IDR thresholded peaks (BED)	MCF-7	ENCODE	ENCSR954WVZ
ETS1	ChIP-seq	IDR thresholded peaks (BED), fold change over control and signal p-value (bigWig)	A549	ENCODE	ENCSR000BPU
ETS1	ChIP-seq	IDR thresholded peaks (BED)	HepG2	ENCODE	ENCSR681WHQ
ETV4	ChIP-seq	IDR thresholded peaks (BED)	HepG2	ENCODE	ENCSR714YZG
ETV5	ChIP-seq	IDR thresholded peaks (BED)	HepG2	ENCODE	ENCSR096IIB
ETV6	ChIP-seq	IDR thresholded peaks (BED)	HepG2	ENCODE	ENCSR925TWM
FOS	ChIP-seq	IDR thresholded peaks (BED), fold change over control and signal p-value (bigWig)	MCF-7	ENCODE	ENCSR569XNP
FOSL1	ChIP-seq	IDR thresholded peaks (BED), fold change over control and signal p-value (bigWig)	HepG2	ENCODE	ENCSR767NGL
FOSL2	ChIP-seq	IDR thresholded peaks (BED), fold change over control and signal p-value (bigWig)	A549	ENCODE	ENCSR000BQO
FOSL2	ChIP-seq	IDR thresholded peaks (BED), fold change over control and signal p-value (bigWig)	HepG2	ENCODE	ENCSR000BHP
FOSL2	ChIP-seq	IDR thresholded peaks (BED), fold change over control and signal p-value (bigWig)	MCF-7	ENCODE	ENCSR000BUI
FOXA1	ChIP-seq	IDR thresholded peaks (BED)	A549	ENCODE	ENCSR000BRD
FOXA1	ChIP-seq	IDR thresholded peaks (BED)	HepG2	ENCODE	ENCSR000BLE
FOXA1	ChIP-seq	IDR thresholded peaks (BED)	MCF-7	ENCODE	ENCSR126YEB
FOXA1	ChIP-seq	Fastq	22Rv1	GEO	GSE178869	doi.org/10.1126/sciadv.abh3635
FOXA1	ChIP-seq	Fastq	Bladder Cancer Basal	GEO	GSE141354	doi.org/10.1038/s41586-020-3034-x
FOXA1	ChIP-seq	Fastq	Bladder Cancer Luminal	GEO	GSE141354	doi.org/10.1038/s41586-020-3034-x
FOXA1	ChIP-seq	Fastq	C42B	GEO	GSE40050	doi.org/10.1093/nar/gks888; doi.org/10.1371/journal.pone.0184166
FOXA1	ChIP-seq	Fastq	Cyt49_HP	GEO	GSE148368	doi.org/10.1038/s41467-021-26950-0
FOXA1	ChIP-seq	Fastq	Cyt49_PP2	GEO	GSE149148	doi.org/10.1038/s41467-021-26950-0
FOXA1	ChIP-seq	Fastq	GP5d	GEO	GSE180150	doi.org/10.1038/s41588-021-01009-4
FOXA1	ChIP-seq	Fastq	LNCaP	GEO	GSE197774	doi.org/10.1158/2159-8290.cd-21-0576
FOXA1	ChIP-seq	Fastq	RT4	GEO	GSE86918	doi.org/10.1038/srep38531
FOXA1	ChIP-seq	Fastq	SKBR3	GEO	GSE160667	doi.org/10.1038/s41523-021-00258-0
FOXA1	ChIP-seq	Fastq	T47D	GEO	GSE72249	doi.org/10.1093/nar/gkab697; doi.org/10.1016/j.cell.2016.02.067
FOXA1	ChIP-seq	Bed narrowPeak ENCFF011QFM	HepG2	ENCODE	ENCSR267DFA
FOXA1	ChIP-seq	Bed narrowPeak ENCFF112JVK	MCF7	ENCODE	ENCSR819LHG
FOXA2	ChIP-seq	IDR thresholded peaks (BED)	A549	ENCODE	ENCSR000BRE
FOXA2	ChIP-seq	IDR thresholded peaks (BED)	HepG2	ENCODE	ENCSR000BNI
FOXA3	ChIP-seq	IDR thresholded peaks (BED)	HepG2	ENCODE	ENCSR092OVN
FOXC1	ChIP-seq	IDR thresholded peaks (BED)	HepG2	ENCODE	ENCSR170AMG
FOXJ3	ChIP-seq	IDR thresholded peaks (BED)	HepG2	ENCODE	ENCSR413AJG
FOXK1	ChIP-seq	IDR thresholded peaks (BED)	HepG2	ENCODE	ENCSR603BJQ
FOXK2	ChIP-seq	IDR thresholded peaks (BED)	HepG2	ENCODE	ENCSR171FUX
FOXK2	ChIP-seq	IDR thresholded peaks (BED)	MCF-7	ENCODE	ENCSR465VLK
FOXO1	ChIP-seq	IDR thresholded peaks (BED)	HepG2	ENCODE	ENCSR321OAA
FOXP1	ChIP-seq	IDR thresholded peaks (BED)	HepG2	ENCODE	ENCSR029LBT
GABPA	ChIP-seq	IDR thresholded peaks (BED), fold change over control and signal p-value (bigWig)	A549	ENCODE	ENCSR000BPY
GABPA	ChIP-seq	IDR thresholded peaks (BED)	HepG2	ENCODE	ENCSR000BJK
GABPA	ChIP-seq	IDR thresholded peaks (BED)	MCF-7	ENCODE	ENCSR000BUK
GATA2	ChIP-seq	IDR thresholded peaks (BED)	HepG2	ENCODE	ENCSR897LDT
GATA3	ChIP-seq	IDR thresholded peaks (BED)	MCF-7	ENCODE	ENCSR000BST
GATA4	ChIP-seq	IDR thresholded peaks (BED)	HepG2	ENCODE	ENCSR590CN
GMEB2	ChIP-seq	IDR thresholded peaks (BED)	HepG2	ENCODE	ENCSR745VSQ
H3K27ac	ChIP-seq	fold change over control (bigWig)	A549	ENCODE	ENCSR778NQS
H3K27ac	ChIP-seq	filtered BAM files: ENCFF714TFN, ENCFF091SBM, ENCFF149XOB	A549	ENCODE	ENCSR783SNV
H3K27me3	ChIP-seq	IDR thresholded peaks (BED), fold change over control and signal p-value (bigWig)	A549	ENCODE	ENCSR000AUK
H3K4me1	ChIP-seq	fold change over control (bigWig), filtered BAM files: ENCFF843JEO, ENCFF874AAY, ENCFF189DIW	A549	ENCODE	ENCSR636PIN
H3K4me2	ChIP-seq	filtered BAM files: ENCFF901IHP, ENCFF509NTY, ENCFF807NTY	A549	ENCODE	ENCSR410BCN
H3K4me3	ChIP-seq	fold change over control (bigWig), filtered BAM files: ENCFF055ATH, ENCFF278HSN, ENCFF279PVX	A549	ENCODE	ENCSR203XPU
H3K9me3	ChIP-seq	IDR thresholded peaks (BED), fold change over control (bigWig), filtered BAM files: ENCFF814CLG, ENCFF373CWT, ENCFF558ZGL	A549	ENCODE	ENCSR775TAI
HES1	ChIP-seq	IDR thresholded peaks (BED)	MCF-7	ENCODE	ENCSR109ODF
HES2	ChIP-seq	IDR thresholded peaks (BED), fold change over control and signal p-value (bigWig)	A549	ENCODE	ENCSR979IOT
HINFP	ChIP-seq	IDR thresholded peaks (BED)	HepG2	ENCODE	ENCSR621PAN
HLF	ChIP-seq	IDR thresholded peaks (BED)	HepG2	ENCODE	ENCSR528PSI
HNF1A	ChIP-seq	IDR thresholded peaks (BED)	HepG2	ENCODE	ENCSR800QIT
HNF1B	ChIP-seq	IDR thresholded peaks (BED)	HepG2	ENCODE	ENCSR127XTZ
HNF4A	ChIP-seq	IDR thresholded peaks (BED)	HepG2	ENCODE	ENCSR000BLF
HNF4G	ChIP-seq	IDR thresholded peaks (BED)	HepG2	ENCODE	ENCSR000BNJ
IKZF1	ChIP-seq	IDR thresholded peaks (BED)	HepG2	ENCODE	ENCSR278JQG
IRF1	ChIP-seq	IDR thresholded peaks (BED)	HepG2	ENCODE	ENCSR890DSP
IRF2	ChIP-seq	IDR thresholded peaks (BED)	HepG2	ENCODE	ENCSR604UJV
IRF3	ChIP-seq	IDR thresholded peaks (BED)	HepG2	ENCODE	ENCSR000EEJ
IRF9	ChIP-seq	IDR thresholded peaks (BED)	HepG2	ENCODE	ENCSR631JFU
JUN	ChIP-seq	IDR thresholded peaks (BED), fold change over control and signal p-value (bigWig)	A549	ENCODE	ENCSR048CVK
JUN	ChIP-seq	IDR thresholded peaks (BED), fold change over control and signal p-value (bigWig)	HepG2	ENCODE	ENCSR000EEK
JUN	ChIP-seq	IDR thresholded peaks (BED), fold change over control and signal p-value (bigWig)	MCF-7	ENCODE	ENCSR176EXN
JUNB	ChIP-seq	IDR thresholded peaks (BED), fold change over control and signal p-value (bigWig)	A549	ENCODE	ENCSR431LRW
JUND	ChIP-seq	IDR thresholded peaks (BED), fold change over control and signal p-value (bigWig)	A549	ENCODE	ENCSR000BRF
JUND	ChIP-seq	IDR thresholded peaks (BED), fold change over control and signal p-value (bigWig)	HepG2	ENCODE	ENCSR000BGK
JUND	ChIP-seq	IDR thresholded peaks (BED), fold change over control and signal p-value (bigWig)	MCF-7	ENCODE	ENCSR000BSU
KLF11	ChIP-seq	IDR thresholded peaks (BED)	HepG2	ENCODE	ENCSR616OSG
KLF12	ChIP-seq	IDR thresholded peaks (BED)	HepG2	ENCODE	ENCSR552YWL
KLF16	ChIP-seq	IDR thresholded peaks (BED)	HepG2	ENCODE	ENCSR009KLQ
KLF4	ChIP-seq	IDR thresholded peaks (BED)	MCF-7	ENCODE	ENCSR265WJC
KLF6	ChIP-seq	IDR thresholded peaks (BED)	HepG2	ENCODE	ENCSR757EKM
KLF9	ChIP-seq	IDR thresholded peaks (BED)	HepG2	ENCODE	ENCSR938ETG
KLF9	ChIP-seq	IDR thresholded peaks (BED)	MCF-7	ENCODE	ENCSR125ZYC
LIN54	ChIP-seq	IDR thresholded peaks (BED)	HepG2	ENCODE	ENCSR597MCV
MAFF	ChIP-seq	IDR thresholded peaks (BED)	HepG2	ENCODE	ENCSR000EEC
MAFG	ChIP-seq	IDR thresholded peaks (BED)	HepG2	ENCODE	ENCSR708KAA
MAFK	ChIP-seq	IDR thresholded peaks (BED), fold change over control and signal p-value (bigWig)	A549	ENCODE	ENCSR541WQI
MAFK	ChIP-seq	IDR thresholded peaks (BED)	HepG2	ENCODE	ENCSR708KAA
MAFK	ChIP-seq	IDR thresholded peaks (BED)	MCF-7	ENCODE	ENCSR555PBN
MAX	ChIP-seq	IDR thresholded peaks (BED)	A549	ENCODE	ENCSR000BTJ
MAX	ChIP-seq	IDR thresholded peaks (BED)	HepG2	ENCODE	ENCSR000BTM
MAX	ChIP-seq	IDR thresholded peaks (BED)	MCF-7	ENCODE	ENCSR000BUL
MAZ	ChIP-seq	IDR thresholded peaks (BED)	A549	ENCODE	ENCSR636YLV
MAZ	ChIP-seq	IDR thresholded peaks (BED)	HepG2	ENCODE	ENCSR000EDN
MEF2A	ChIP-seq	IDR thresholded peaks (BED)	HepG2	ENCODE	ENCSR291MJH
MEF2D	ChIP-seq	IDR thresholded peaks (BED)	HepG2	ENCODE	ENCSR923MOO
MLX	ChIP-seq	IDR thresholded peaks (BED)	HepG2	ENCODE	ENCSR125DAD
MLXIP	ChIP-seq	IDR thresholded peaks (BED)	HepG2	ENCODE	ENCSR802UCW
MNT	ChIP-seq	IDR thresholded peaks (BED)	HepG2	ENCODE	ENCSR730TBC
MNT	ChIP-seq	IDR thresholded peaks (BED)	MCF-7	ENCODE	ENCSR460XGV
MTF1	ChIP-seq	IDR thresholded peaks (BED)	HepG2	ENCODE	ENCSR194NVP
MXI1	ChIP-seq	IDR thresholded peaks (BED)	HepG2	ENCODE	ENCSR000EDU
MYC	ChIP-seq	IDR thresholded peaks (BED)	A549	ENCODE	ENCSR000DYC
MYC	ChIP-seq	IDR thresholded peaks (BED)	HepG2	ENCODE	ENCSR784BVD
MYC	ChIP-seq	IDR thresholded peaks (BED)	MCF-7	ENCODE	ENCSR000DMJ
NEUROD1	ChIP-seq	IDR thresholded peaks (BED)	MCF-7	ENCODE	ENCSR006WUS
NFAT5	ChIP-seq	IDR thresholded peaks (BED)	HepG2	ENCODE	ENCSR565BVI
NFATC3	ChIP-seq	IDR thresholded peaks (BED)	HepG2	ENCODE	ENCSR635SKD
NFE2	ChIP-seq	IDR thresholded peaks (BED)	HepG2	ENCODE	ENCSR983FBD
NFE2L2	ChIP-seq	IDR thresholded peaks (BED), fold change over control and signal p-value (bigWig)	A549	ENCODE	ENCSR584GHV
NFE2L2	ChIP-seq	IDR thresholded peaks (BED)	HepG2	ENCODE	ENCSR488EES
NFIB	ChIP-seq	IDR thresholded peaks (BED)	HepG2	ENCODE	ENCSR414WBQ
NFIB	ChIP-seq	IDR thresholded peaks (BED)	MCF-7	ENCODE	ENCSR582ZOA
NFIC	ChIP-seq	IDR thresholded peaks (BED)	HepG2	ENCODE	ENCSR000BQX
NFIL3	ChIP-seq	IDR thresholded peaks (BED)	HepG2	ENCODE	ENCSR201GGK
NFYA	ChIP-seq	IDR thresholded peaks (BED)	HepG2	ENCODE	ENCSR124APT
NFYB	ChIP-seq	IDR thresholded peaks (BED)	HepG2	ENCODE	ENCSR935GZV
NFYC	ChIP-seq	IDR thresholded peaks (BED)	HepG2	ENCODE	ENCSR569ARC
NR2C2	ChIP-seq	IDR thresholded peaks (BED)	HepG2	ENCODE	ENCSR000EVS
NR2F1	ChIP-seq	IDR thresholded peaks (BED)	HepG2	ENCODE	ENCSR662EOU
NR2F2	ChIP-seq	IDR thresholded peaks (BED)	HepG2	ENCODE	ENCSR000BVM
NR2F2	ChIP-seq	IDR thresholded peaks (BED)	MCF-7	ENCODE	ENCSR000BUY
NR2F6	ChIP-seq	IDR thresholded peaks (BED)	HepG2	ENCODE	ENCSR518WPL
NR3C1	ChIP-seq	IDR thresholded peaks (BED)	HepG2	ENCODE	ENCSR481QLH
NR5A1	ChIP-seq	IDR thresholded peaks (BED)	HepG2	ENCODE	ENCSR310OZS
NRF1	ChIP-seq	IDR thresholded peaks (BED)	HepG2	ENCODE	ENCSR853ADA
NRF1	ChIP-seq	IDR thresholded peaks (BED)	MCF-7	ENCODE	ENCSR135ANT
ONECUT1	ChIP-seq	IDR thresholded peaks (BED)	HepG2	ENCODE	ENCSR956OSX
ONECUT2	ChIP-seq	IDR thresholded peaks (BED)	HepG2	ENCODE	ENCSR661PKJ
PATZ1	ChIP-seq	IDR thresholded peaks (BED)	HepG2	ENCODE	ENCSR658YLN
PBX2	ChIP-seq	IDR thresholded peaks (BED)	HepG2	ENCODE	ENCSR849DFF
PBX3	ChIP-seq	IDR thresholded peaks (BED)	A549	ENCODE	ENCSR000BTN
PITX1	ChIP-seq	IDR thresholded peaks (BED)	HepG2	ENCODE	ENCSR374MAS
PKNOX1	ChIP-seq	IDR thresholded peaks (BED)	MCF-7	ENCODE	ENCSR986XYK
PRDM15	ChIP-seq	IDR thresholded peaks (BED)	HepG2	ENCODE	ENCSR011INW
RARA	ChIP-seq	IDR thresholded peaks (BED)	HepG2	ENCODE	ENCSR500WXT
RARG	ChIP-seq	IDR thresholded peaks (BED)	HepG2	ENCODE	ENCSR514RAH
RBPJ	ChIP-seq	IDR thresholded peaks (BED)	HepG2	ENCODE	ENCSR596FEL
RELA	ChIP-seq	IDR thresholded peaks (BED)	HepG2	ENCODE	ENCSR580HOI
REST	ChIP-seq	IDR thresholded peaks (BED), fold change over control and signal p-value (bigWig)	A549	ENCODE	ENCSR000BQP
REST	ChIP-seq	IDR thresholded peaks (BED)	HepG2	ENCODE	ENCSR000BOT
REST	ChIP-seq	IDR thresholded peaks (BED)	MCF-7	ENCODE	ENCSR000BSP
RFX1	ChIP-seq	IDR thresholded peaks (BED)	HepG2	ENCODE	ENCSR928API
RFX1	ChIP-seq	IDR thresholded peaks (BED)	MCF-7	ENCODE	ENCSR788XNX
RFX3	ChIP-seq	IDR thresholded peaks (BED)	HepG2	ENCODE	ENCSR633OVO
RFX5	ChIP-seq	IDR thresholded peaks (BED)	A549	ENCODE	ENCSR064LJN
RFX5	ChIP-seq	IDR thresholded peaks (BED)	HepG2	ENCODE	ENCSR000EEA
RFX5	ChIP-seq	IDR thresholded peaks (BED)	MCF-7	ENCODE	ENCSR924TVL
RORA	ChIP-seq	IDR thresholded peaks (BED)	HepG2	ENCODE	ENCSR707RKU
RREB1	ChIP-seq	IDR thresholded peaks (BED)	HepG2	ENCODE	ENCSR180MUU
RXRA	ChIP-seq	IDR thresholded peaks (BED)	HepG2	ENCODE	ENCSR000BHU
RXRB	ChIP-seq	IDR thresholded peaks (BED)	HepG2	ENCODE	ENCSR560SEP
SOX5	ChIP-seq	IDR thresholded peaks (BED)	HepG2	ENCODE	ENCSR961WLZ
SOX6	ChIP-seq	IDR thresholded peaks (BED)	HepG2	ENCODE	ENCSR543BVU
SP1	ChIP-seq	IDR thresholded peaks (BED), fold change over control and signal p-value (bigWig)	A549	ENCODE	ENCSR000BPE
SP1	ChIP-seq	IDR thresholded peaks (BED)	MCF-7	ENCODE	ENCSR729LGA
SP5	ChIP-seq	IDR thresholded peaks (BED)	HepG2	ENCODE	ENCSR019NPF
SPDEF	ChIP-seq	IDR thresholded peaks (BED)	MCF-7	ENCODE	ENCSR042GSX
SREBF1	ChIP-seq	IDR thresholded peaks (BED)	A549	ENCODE	ENCSR897MYK
SREBF1	ChIP-seq	IDR thresholded peaks (BED)	MCF-7	ENCODE	ENCSR197DJH
SREBF2	ChIP-seq	IDR thresholded peaks (BED)	A549	ENCODE	ENCSR638QYO
SREBF2	ChIP-seq	IDR thresholded peaks (BED)	HepG2	ENCODE	ENCSR000EZO
SRF	ChIP-seq	IDR thresholded peaks (BED)	MCF-7	ENCODE	ENCSR000BVA
STAT5B	ChIP-seq	IDR thresholded peaks (BED)	HepG2	ENCODE	ENCSR354FPG
STAT6	ChIP-seq	IDR thresholded peaks (BED)	HepG2	ENCODE	ENCSR228ZYW
TCF12	ChIP-seq	IDR thresholded peaks (BED), fold change over control and signal p-value (bigWig)	A549	ENCODE	ENCSR000BQQ
TCF12	ChIP-seq	IDR thresholded peaks (BED)	MCF-7	ENCODE	ENCSR000BUN
TCF3	ChIP-seq	IDR thresholded peaks (BED)	HepG2	ENCODE	ENCSR911MML
TCF7	ChIP-seq	IDR thresholded peaks (BED)	HepG2	ENCODE	ENCSR444LIN
TEAD1	ChIP-seq	IDR thresholded peaks (BED)	HepG2	ENCODE	ENCSR497JLX
TEAD2	ChIP-seq	IDR thresholded peaks (BED)	HepG2	ENCODE	ENCSR710EFA
TEAD3	ChIP-seq	IDR thresholded peaks (BED)	HepG2	ENCODE	ENCSR666QNP
TEAD4	ChIP-seq	IDR thresholded peaks (BED)	A549	ENCODE	ENCSR000BUD
TEAD4	ChIP-seq	IDR thresholded peaks (BED)	MCF-7	ENCODE	ENCSR000BUO
TEF	ChIP-seq	IDR thresholded peaks (BED)	HepG2	ENCODE	ENCSR583KLD
TFDP1	ChIP-seq	IDR thresholded peaks (BED)	HepG2	ENCODE	ENCSR558OMR
TFE3	ChIP-seq	IDR thresholded peaks (BED)	HepG2	ENCODE	ENCSR589SNT
THAP11	ChIP-seq	IDR thresholded peaks (BED)	HepG2	ENCODE	ENCSR562POI
THRA	ChIP-seq	IDR thresholded peaks (BED)	HepG2	ENCODE	ENCSR551QJT
THRB	ChIP-seq	IDR thresholded peaks (BED)	HepG2	ENCODE	ENCSR430JGJ
USF1	ChIP-seq	IDR thresholded peaks (BED)	A549	ENCODE	ENCSR000BJB
USF2	ChIP-seq	IDR thresholded peaks (BED)	A549	ENCODE	ENCSR563FBT
YY1	ChIP-seq	IDR thresholded peaks (BED), fold change over control and signal p-value (bigWig)	A549	ENCODE	ENCSR000BPM
ZBTB14	ChIP-seq	IDR thresholded peaks (BED)	HepG2	ENCODE	ENCSR532WFC
ZBTB26	ChIP-seq	IDR thresholded peaks (BED)	HepG2	ENCODE	ENCSR184SVO
ZBTB33	ChIP-seq	IDR thresholded peaks (BED), fold change over control and signal p-value (bigWig)	A549	ENCODE	ENCSR000BPZ
ZBTB7A	ChIP-seq	IDR thresholded peaks (BED)	HepG2	ENCODE	ENCSR000BQA
ZEB1	ChIP-seq	IDR thresholded peaks (BED)	HepG2	ENCODE	ENCSR000BVN
ZFP14	ChIP-seq	IDR thresholded peaks (BED)	HepG2	ENCODE	ENCSR620DBD
ZFX	ChIP-seq	IDR thresholded peaks (BED)	HepG2	ENCODE	ENCSR266HHO
ZFX	ChIP-seq	IDR thresholded peaks (BED)	MCF-7	ENCODE	ENCSR435OQD
ZKSCAN1	ChIP-seq	IDR thresholded peaks (BED)	MCF-7	ENCODE	ENCSR449UFF
ZKSCAN5	ChIP-seq	IDR thresholded peaks (BED)	HepG2	ENCODE	ENCSR159BTO
ZNF24	ChIP-seq	IDR thresholded peaks (BED)	MCF-7	ENCODE	ENCSR503VTG
ZNF263	ChIP-seq	IDR thresholded peaks (BED)	HepG2	ENCODE	ENCSR313MMD
ZNF281	ChIP-seq	IDR thresholded peaks (BED)	HepG2	ENCODE	ENCSR403MJY
ZNF317	ChIP-seq	IDR thresholded peaks (BED)	HepG2	ENCODE	ENCSR016OHL
ZNF331	ChIP-seq	IDR thresholded peaks (BED)	HepG2	ENCODE	ENCSR369TCR
ZNF384	ChIP-seq	IDR thresholded peaks (BED)	HepG2	ENCODE	ENCSR101FJU
ZNF460	ChIP-seq	IDR thresholded peaks (BED)	HepG2	ENCODE	ENCSR261UIH
ZNF530	ChIP-seq	IDR thresholded peaks (BED)	HepG2	ENCODE	ENCSR013DKM
ZNF549	ChIP-seq	IDR thresholded peaks (BED)	HepG2	ENCODE	ENCSR545ACM
ZNF574	ChIP-seq	IDR thresholded peaks (BED)	HepG2	ENCODE	ENCSR886YJI
ZNF740	ChIP-seq	IDR thresholded peaks (BED)	HepG2	ENCODE	ENCSR755ZAY
ZNF768	ChIP-seq	IDR thresholded peaks (BED)	HepG2	ENCODE	ENCSR181ABP
ZNF8	ChIP-seq	IDR thresholded peaks (BED)	MCF-7	ENCODE	ENCSR785UCD
ZNF816	ChIP-seq	IDR thresholded peaks (BED)	HepG2	ENCODE	ENCSR905BNO
	RNA-seq	Gene Quantification	A549	ENCODE	ENCSR000CON
	RNA-seq	Gene Quantification	HepG2	ENCODE	ENCSR000CPE
	RNA-seq	Gene Quantification	MCF-7	ENCODE	ENCSR000CPT
	ATAC-seq	filtered BAM files: ENCFF701BDT, ENCFF616DYV, ENCFF607DTB	A549	ENCODE	ENCSR032RGS
	ATAC-seq	IDR thresholded peaks (BED)	A549	ENCODE	ENCSR032RGS
