## Supplementary material for "Systematic Dissection of Sequence Features Affecting the Binding Specificity of a Pioneer Factor Reveals Binding Synergy Between FOXA1 and AP-1": Table S3

### Sheet: Cell Lines
Cell Line	Genotype
A549	WT
A549-HK1	KRAB-dCas9 knocked into AAVS1 locus
A549-HK2	KRAB-dCas9 knocked into AAVS1 locus and CCND1 enhancer gRNAs randomly integrated at AATT sites via piggyBac transposase
A549 ePB tet-on A-FOS	tet-on A-FOS expression cassette randomly integrated at AATT sites via piggyBac transposase
A549-CX1	CCND1e-WT knocked into AAVS1 locus
A549-CX2	CCND1e-FOXA1mut x3 knocked into AAVS1 locus
A549-CX3	CCND1e-AP-1mut knocked into AAVS1 locus
A549-CX4	CCND1e-FOXA1con x3 knocked into AAVS1 locus
HepG2	WT
MCF-7	WT

### Sheet: Plasmids
Plasmid Name	Source	Description
pAAVS1-Nst-MCS	Addgene #80487	Donor vector for integration into the human AAVS1 safe harbor locus with multiple cloning site
pCX1.4	This study	CCND1e-WT cloned into pAAVS1-Nst-MCS
pCX1.5	This study	CCND1e-FOXA1mut x3 cloned into pAAVS1-Nst-MCS
pCX1.16	This study	CCND1e-AP-1mut cloned into pAAVS1-Nst-MCS
pCX1.17	This study	CCND1e-FOXA1con x3 cloned into pAAVS1-Nst-MCS
pCX1.10	This study	Backbone plasmid for synthetic oligonucleotide library ligation and human AAVS1 locus integration
eSpCas9(1.1)	Addgene #71814	Plasmid expressing eSpCas9 (1.1)
pCX3.10	This study	Plasmid expressing eSpCas9 (1.1) and T2-gRNA targeting the human AAVS1 locus
pXAT2	Addgene #80494	Plasmid expressing SpCas9 and T2-gRNA targeting the human AAVS1 locus
CMV500 A-FOS	Addgene #33353	Plasmid containing a CMV promoter-drived A-FOS expression cassette
Xlone-GFP	Addgene #96930	EGFP expression drived by the Tet-on 3G system for piggyBac mediated genome integration
pCX4.1	This study	A-FOS cloned into Xlone-GFP, replacing EGFP
pGEP179_pX330K	Addgene #137882	Plasmid expressing one gRNA, with attL homology arms for Gateway cloning
pX330S-2	Addgene #1000000055	Plasmid expressing one gRNA and Cas9 nuclease
pGEP163	Addgene #137881	piggyBac donor vector expressing mRFP-T2A-BlasticidinR, with attR homology arms for Gateway cloning
pGEP163_CCND1_U2_D4	This study	piggyBac donor vector expressing two CCND1e-targeting gRNAs and mRFP-T2A-BlasticidinR
pT077	Addgene #137879	Donor vector for integration into the human AAVS1 safe harbor locus of Doxycycline-inducible KRAB-dCas9-IRES-EGFP
AAVS1 TALEN L	Addgene #59025	TALEN designed to target the human AAVS1/PPP1R12C locus
AAVS1 TALEN R	Addgene #59026	TALEN designed to target the human AAVS1/PPP1R12C locus
Super piggyBac transposase plasmid	System Biosciences PB210PA-1	Transposase for piggyBac integration

### Sheet: Primers and Oligonucleotides
Name	Sequence (5' -> 3')	Purpose
Foxa1_Positive_1_Forward	TGTTTACCTAACCAACCACACC	Positive FoxA1 control for FoxA1 ChIP
Foxa1_Positive_1_Reverse	CCCTGGGTGGTATTTCTGTTGT	Positive FoxA1 control for FoxA1 ChIP
Foxa1_Positive_2_Forward	TGGTGTCTAGGCTCATTCCCAT	Positive FoxA1 control for FoxA1 ChIP
Foxa1_Positive_2_Reverse	TGGTTGTGGGAATCCACTTCTG	Positive FoxA1 control for FoxA1 ChIP
Foxa1_Positive_3_Forward	GTGGGTCTGATTTGGGTTGTGAT	Positive FoxA1 control for FoxA1 ChIP
Foxa1_Positive_3_Reverse	AAATTAGCCTGGGACAAGGAAC	Positive FoxA1 control for FoxA1 ChIP
Foxa1_Positive_4_Forward	GCATTTAGAAGCATCCACTTCCC	Positive FoxA1 control for FoxA1 ChIP
Foxa1_Positive_4_Reverse	CCCAAGCTCCAAGTCTGTTTAC	Positive FoxA1 control for FoxA1 ChIP
xc8-FoxA1-pos5-F	CCGGCCCAGAGCTATGTAAAC	Positive FoxA1 control for FoxA1 ChIP
xc8-FoxA1-pos5-R	GGAATCTCCGGATGCTCTGC	Positive FoxA1 control for FoxA1 ChIP
xc8-FoxA1-pos6-F	ATCTCCGAGGATGGCAAAGTC	Positive FoxA1 control for FoxA1 ChIP
xc8-FoxA1-pos6-R	GTCGTCGGCGAACTTCCT	Positive FoxA1 control for FoxA1 ChIP
xc8-FoxA1-pos7-F	TACCAAAGCAGAGGGCGTG	Positive FoxA1 control for FoxA1 ChIP
xc8-FoxA1-pos7-R	TTTTAACACGCAGCGGTTGT	Positive FoxA1 control for FoxA1 ChIP
Foxa1_Negative_1_Forward	TGGAAACATTAAATTGGTGGCAG	Negative FoxA1 control for FoxA1 ChIP
Foxa1_Negative_1_Reverse	TCACTCAGGAATTCATTGCTTCTT	Negative FoxA1 control for FoxA1 ChIP
Foxa1_Negative_2_Forward	ATAAAAGCTAAGTCCACTGTCATTC	Negative FoxA1 control for FoxA1 ChIP
Foxa1_Negative_2_Reverse	GGAAGAAGTGGATGCATTGAGTA	Negative FoxA1 control for FoxA1 ChIP
xc8-FoxA1-neg3-F	GGCGCGGAAATCTACAGGT	Negative FoxA1 control for FoxA1 ChIP
xc8-FoxA1-neg3-R	TGGTTCTCATTCTAACCAGCG	Negative FoxA1 control for FoxA1 ChIP
xc8-FOSL2-pos1-F	CAGAGGCGCAGCCAATGAG	Positive FOSL2 control for FOSL2 ChIP
xc8-FOSL2-pos1-R	GTGTGACTACTTCTCAAACCTGC	Positive FOSL2 control for FOSL2 ChIP
xc8-FOSL2-pos2-F	GTCACCGAGACCTACAGGATG	Positive FOSL2 control for FOSL2 ChIP
xc8-FOSL2-pos2-R	AGTCATACGCCTCTCATAAGCC	Positive FOSL2 control for FOSL2 ChIP
xc8-FOSL2-pos3-F	GTGTGAGTCAGCTATGACTATGT	Positive FOSL2 control for FOSL2 ChIP
xc8-FOSL2-pos3-R	GCTGATCACAGGAGGACGAT	Positive FOSL2 control for FOSL2 ChIP
H3K9me3_P1_F	ACATGACTCCCTGCATCACG	Positive H3K9me3 control for H3K9me3 ChIP
H3K9me3_P1_R	TCCTCCCCGGATCATCATCTT	Positive H3K9me3 control for H3K9me3 ChIP
H3K9me3_P2_F	CTGCTGAAAAGGGGTGTTGTG	Positive H3K9me3 control for H3K9me3 ChIP
H3K9me3_P2_R	AAATGGTGCTGCAGATGGAAC	Positive H3K9me3 control for H3K9me3 ChIP
H3K9me3_N1_F	AAGTTAGCCTGCCTCCAAGT	Negative H3K9me3 control for H3K9me3 ChIP
H3K9me3_N1_R	ACATTTCGGGAGTCAGTGGTT	Negative H3K9me3 control for H3K9me3 ChIP
H3K9me3_N2_F	TCTCCCAAGTGAGCAAGGTG	Negative H3K9me3 control for H3K9me3 ChIP
H3K9me3_N2_R	GAAACCTCCCTCAGCTACCC	Negative H3K9me3 control for H3K9me3 ChIP
H3K9me3_Negative_3_Forward	CTCTTGTTCTCGTGCTTCTGGA	Negative H3K9me3 control for H3K9me3 ChIP
H3K9me3_Negative_3_Reverse	TTTTCTAACTTGGCTCCACCCTT	Negative H3K9me3 control for H3K9me3 ChIP
H3K9me3_Negative_4_Forward	ACTGTGTCATCAATGGGCAGC	Negative H3K9me3 control for H3K9me3 ChIP
H3K9me3_Negative_4_Reverse	GCCCGAAGTGTGGTTGGTAATA	Negative H3K9me3 control for H3K9me3 ChIP
H3K27me3-P1-F	GAG AGG TGG GTG GTC TGA GT	Positive H3K27me3 control for H3K27me3 ChIP
H3K27me3-P1-R	ACT AGA GGT GTC TGG AGC CT	Positive H3K27me3 control for H3K27me3 ChIP
H3K27me3-P2-F	CGC ATG AAA AAC TCC GGG TG	Positive H3K27me3 control for H3K27me3 ChIP
H3K27me3-P2-R	CCC CGC CAC TTG ACT TTC TA	Positive H3K27me3 control for H3K27me3 ChIP
H3K27me3-P3-F	GCT TCC CTA AAC ATG CTT TCT GC	Positive H3K27me3 control for H3K27me3 ChIP
H3K27me3-P3-R	TCC CAC AAT CTC CAA GTG CAT	Positive H3K27me3 control for H3K27me3 ChIP
H3K27me3-P4-F	TGG ATT GGT CAG GGG GAG AC	Positive H3K27me3 control for H3K27me3 ChIP
H3K27me3-P4-R	CCG TCC ATC CTC AAA CCT CAG	Positive H3K27me3 control for H3K27me3 ChIP
H3K27me3-N1-F	CCT TTT GGG GGA AGA CAA CAC	Negative H3K27me3 control for H3K27me3 ChIP
H3K27me3-N1-R	TTT GTG CTT GTC CTC TTT GCA G	Negative H3K27me3 control for H3K27me3 ChIP
H3K27me3-N2-F	CAT CCA CGG ACT GGA CAG AAT	Negative H3K27me3 control for H3K27me3 ChIP
H3K27me3-N2-R	CCC TTT TGC ACT CTG GCT TC	Negative H3K27me3 control for H3K27me3 ChIP
AP1_mut_Comp_F	CAA AAT ACG TAA CCT AAG GTC A	Nonspecific competitor DNA for AP1 EMSA
AP1_mut_Comp_R	TGA CCT TAG GTT ACG TAT TTT G	Nonspecific competitor DNA for AP1 EMSA
MCK-F	GCA GGC AGC AGG TGT T	Nonspecific competitor DNA for FOXA1 EMSA
MCK-R	GCC AAC ACC TGC TGC C	Nonspecific competitor DNA for FOXA1 EMSA
xc8-CCND1e-amp-F1	GTGAGCGGTGCCCATTGAT	PCR amplification of CCND1e
xc8-CCND1e-amp-R1	GTCCCCACGATCCCAGTGAAA	PCR amplification of CCND1e
hk1_CCND1e_8F	CCA GTT TGT CTT CCC GGG TTA TTT G	qPCR Primer specific to WT CCND1 enhancer
hk1_CCND1e_8R	AAA CAG CAG TTT GCG CCA G	qPCR Primer specific to WT CCND1 enhancer
xc2-p2.5-EDN1p-41F	TTGTCTTCCCGGGTTATTTGCAGA	qPCR Primer specific to CCND1 enhancer
xc2-p2.5-EDN1p-41R	AGGACCATGATTCATCCAGAGCAAAC	qPCR Primer specific to CCND1 enhancer
gRNA-U2-F	CACCGTGGCGTGACTGTCATCCCG	gRNA targeting CCND1 enhancer upstream of FOXA1 motifs
gRNA-U2-R	AAACCGGGATGACAGTCACGCCAC	gRNA targeting CCND1 enhancer upstream of FOXA1 motifs
gRNA_D4_F	CACCGGTCCTCATCCCAAGCTAAG	gRNA targeting CCND1 enhancer downstream of FOXA1 motifs
gRNA_D4_R	AAACCTTAGCTTGGGATGAGGACC	gRNA targeting CCND1 enhancer downstream of FOXA1 motifs
xc7-T2-gRNA-F	CACCGGGGGCCACTAGGGACAGGAT	T2 gRNA targeting the AAVS1 site
xc7-T2-gRNA-R	AAACATCCTGTCCCTAGTGGCCCCC	T2 gRNA targeting the AAVS1 site
xc8-lib1-1F-BsaI	GCACAGAGGTCTCTGAAC	For PCR amplification of synthetic oligonucleotide library
xc8-lib1-1R-BsaI	CGTCCGAGGTCTCCGAAA	For PCR amplification of synthetic oligonucleotide library
xc8-lib1-2F-BbsI	GTCACGGAAGACAGGAAC	For PCR amplification of synthetic oligonucleotide library
xc8-lib1-2R-BbsI	TCGTCAGAAGACGCGAAA	For PCR amplification of synthetic oligonucleotide library
xc7-AAVS1-Up-F2	GAACTCTGCCCTCTAACGCT	Genotyping of AAVS1 site integration
xc7-AAVS1-Up-R-WT2	CCAGGATCAGTGAAACGCAC	Genotyping of AAVS1 site integration
xc7-AAVS1-Up-R-mut2	TCCACGTCACCGCATGTTAG	Genotyping of AAVS1 site integration
xc8-amp-In-CCND1e-F0	ACACTCTTTCCCTACACGACGCTCTTCCGATCTGTGAGCGGTGCCCATTGAT	For first round of amplicon PCR for sequencing
xc8-amp-In-CCND1e-F1	ACACTCTTTCCCTACACGACGCTCTTCCGATCTNGTGAGCGGTGCCCATTGAT	For first round of amplicon PCR for sequencing
xc8-amp-In-CCND1e-F2	ACACTCTTTCCCTACACGACGCTCTTCCGATCTNNGTGAGCGGTGCCCATTGAT	For first round of amplicon PCR for sequencing
xc8-amp-In-CCND1e-F3	ACACTCTTTCCCTACACGACGCTCTTCCGATCTNNNGTGAGCGGTGCCCATTGAT	For first round of amplicon PCR for sequencing
xc8-amp-In-CCND1e-R0	CTGGAGTTCAGACGTGTGCTCTTCCGATCTGTCCCCACGATCCCAGTGAAA	For first round of amplicon PCR for sequencing
xc8-amp-In-CCND1e-R1	CTGGAGTTCAGACGTGTGCTCTTCCGATCTNGTCCCCACGATCCCAGTGAAA	For first round of amplicon PCR for sequencing
xc8-amp-In-CCND1e-R2	CTGGAGTTCAGACGTGTGCTCTTCCGATCTNNGTCCCCACGATCCCAGTGAAA	For first round of amplicon PCR for sequencing
xc8-amp-In-CCND1e-R3	CTGGAGTTCAGACGTGTGCTCTTCCGATCTNNNGTCCCCACGATCCCAGTGAAA	For first round of amplicon PCR for sequencing
xc8-amp-Out-E10-F-i5	AATGATACGGCGACCACCGAGATCTACACGAATCCGTACACTCTTTCCCTACACGAC	For second round of amplicon PCR for sequencing
xc8-amp-Out-E10-R-i7	CAAGCAGAAGACGGCATACGAGATTGGAGTTGGTGACTGGAGTTCAGACGT	For second round of amplicon PCR for sequencing
xc8-amp-Out-F10-F-i5	AATGATACGGCGACCACCGAGATCTACACCATGAGCAACACTCTTTCCCTACACGAC	For second round of amplicon PCR for sequencing
xc8-amp-Out-F10-R-i7	CAAGCAGAAGACGGCATACGAGATGCAAGATCGTGACTGGAGTTCAGACGT	For second round of amplicon PCR for sequencing
xc8-amp-Out-G10-F-i5	AATGATACGGCGACCACCGAGATCTACACCTTAGGACACACTCTTTCCCTACACGAC	For second round of amplicon PCR for sequencing
xc8-amp-Out-G10-R-i7	CAAGCAGAAGACGGCATACGAGATCAGTGAAGGTGACTGGAGTTCAGACGT	For second round of amplicon PCR for sequencing
xc8-amp-Out-H10-F-i5	AATGATACGGCGACCACCGAGATCTACACATCTGACCACACTCTTTCCCTACACGAC	For second round of amplicon PCR for sequencing
xc8-amp-Out-H10-R-i7	CAAGCAGAAGACGGCATACGAGATAAGTCGAGGTGACTGGAGTTCAGACGT	For second round of amplicon PCR for sequencing
xc8-CCND1e-F-WT-LNA	TCCTTGCCCCACCAGTTT+GT	qPCR primer for amplifying native CCND1e; T+, locked nucleic acid
xc8-CCND1e-R-LNA	ATCATGGCCC+TGACACGGTG	qPCR primer for amplifying CCND1e; C+, locked nucleic acid
xc8-CCND1e-F-mut-LNA	CTTGCCCCA+CCAGCTC+AC	qPCR primer for amplifying knock-in CCND1e; A+, C+, locked nucleic acid
xcgB-CCND1e-FOSL2mut	GTGAGCGGTGCCCATTGATGGGGAACATCTTCCCCCTCTTCCTTGCCCCACCAGCTCACCTTCCCGGGTTATTTGCAGATAGGAAAATAAATAAAGCCGGCATTCGTTAACCCTCTTCTGGCGCAAACTGCTGTTTGCTCTGGATCTAACATGGTCCTTTGGCGACGCCAGGCTCCGGGAGAGCAAAGCACCGTGTCAGGGCCATGATCCGGGGTGGCCTTTCACTGGGATCGTGGGGAC	gBlock for CCND1e variants
xcgB-CCND1e-con-con-con	GTGAGCGGTGCCCATTGATGGGGAACATCTTCCCCCTCTTCCTTGCCCCACCAGCTCACCTTCCCGGGTTGTTTACTTTGAGCAAAGTAAACAAAGCCGGCATTCGTTAACCCTCTTCTGGCGCAAACTGCTGTTTACTTTGGATGAATCATGGTCCTTTGGCGACGCCAGGCTCCGGGAGAGCAAAGCACCGTGTCAGGGCCATGATCCGGGGTGGCCTTTCACTGGGATCGTGGGGAC	gBlock for CCND1e variants
xcgB-mut-mut-ori	GTGAGCGGTGCCCATTGATGGGGAACATCTTCCCCCTCTTCCTTGCCCCACCAGCTCACCTTCCCGGGTATATTGGAGATAGGAAATTAATATAAGCCGGCATTCGTTAACCCTCTTCTGGCGCAAACTGCTGTTTGCTCTGGATGAATCATGGTCCTTTGGCGACGCCAGGCTCCGGGAGAGCAAAGCACCGTGTCAGGGCCATGATCCGGGGTGGCCTTTCACTGGGATCGTGGGGAC	gBlock for CCND1e variants
xcgB-mut-mut-ori-FosL2mut	GTGAGCGGTGCCCATTGATGGGGAACATCTTCCCCCTCTTCCTTGCCCCACCAGCTCACCTTCCCGGGTATATTGGAGATAGGAAATTAATATAAGCCGGCATTCGTTAACCCTCTTCTGGCGCAAACTGCTGTTTGCTCTGGATCTAACATGGTCCTTTGGCGACGCCAGGCTCCGGGAGAGCAAAGCACCGTGTCAGGGCCATGATCCGGGGTGGCCTTTCACTGGGATCGTGGGGAC	gBlock for CCND1e variants
